# NyuWa Genome Resource: Deep Whole Genome Sequencing Based Chinese Population Variation Profile and Reference Panel

**DOI:** 10.1101/2020.11.10.376574

**Authors:** Peng Zhang, Huaxia Luo, Yanyan Li, You Wang, Jiajia Wang, Yu Zheng, Yiwei Niu, Yirong Shi, Honghong Zhou, Tingrui Song, Quan Kang, The Han100K Initiative, Tao Xu, Shunmin He

**Affiliations:** Key Laboratory of RNA Biology, Center for Big Data Research in Health, Institute of Biophysics, Chinese Academy of Sciences, Beijing 100101, China; College of Life Sciences, University of Chinese Academy of Sciences, Beijing 100049, China; National Laboratory of Biomacromolecules, CAS Center for Excellence in Biomacromolecules, Institute of Biophysics, Chinese Academy of Sciences, Beijing, 100101, China; University of Chinese Academy of Sciences, Beijing 100049, China

**Keywords:** Whole genome sequencing, Chinese population, haplotype reference panel

## Abstract

The lack of Chinese population specific haplotype reference panel and whole genome sequencing resources has greatly hindered the genetics studies in the world’s largest population. Here we presented the NyuWa genome resource based on deep (26.2X) sequencing of 2,999 Chinese individuals, and constructed NyuWa reference panel of 5,804 haplotypes and 19.3M variants, which is the first publicly available Chinese population specific reference panel with thousands of samples. Compared with other panels, NyuWa reference panel reduces the Han Chinese imputation error rate by the range of 30% to 51%. Population structure and imputation simulation tests supported the applicability of one integrated reference panel for both northern and southern Chinese. In addition, a total of 22,504 loss-of-function variants in coding and noncoding genes were identified, including 11,493 novel variants. These results highlight the value of NyuWa genome resource to facilitate genetics research in Chinese and Asian populations.
