## Supplementary Data 1 for "NyuWa Genome Resource: Deep Whole Genome Sequencing Based Chinese Population Variation Profile and Reference Panel"

### Sheet: Pathogenic
Data S1 Clinvar pathogenic variants with AF > 1%.
Chr	Start	End	Ref	Alt	Func.refGene	Gene.refGene	GeneDetail.refGene	ExonicFunc.refGene	AAChange.refGene	Func.ensGene	Gene.ensGene	GeneDetail.ensGene	ExonicFunc.ensGene	AAChange.ensGene	Func.NONCODEv5	Gene.NONCODEv5	GeneDetail.NONCODEv5	ExonicFunc.NONCODEv5	AAChange.NONCODEv5	CLNALLELEID	CLNDN	CLNDISDB	CLNREVSTAT	CLNSIG	avsnp150	#CHROM	POS	ID	REF	ALT	AC	AN	AF
chr1	198807802	198807802	C	A	downstream	MIR181A1HG	dist=201	.	.	ncRNA_exonic	MIR181A1HG	.	.	.	ncRNA_exonic	NONHSAG059768.2	.	.	.	417641	Acute_myeloid_leukemia_with_maturation	MedGen:C1879321,Orphanet:ORPHA98834	no_assertion_criteria_provided	Pathogenic	rs9660525	chr1	198807802	.	C	A,G	3441	5992	0.574266
chr1	198826991	198826991	C	T	ncRNA_intronic	MIR181A1HG	.	.	.	ncRNA_intronic	MIR181A1HG	.	.	.	ncRNA_intronic	NONHSAG059768.2	.	.	.	417642	Acute_myeloid_leukemia_with_maturation	MedGen:C1879321,Orphanet:ORPHA98834	no_assertion_criteria_provided	Pathogenic	rs12406470	chr1	198826991	.	C	T	3447	5998	0.574692
chr1	198898549	198898549	G	T	ncRNA_intronic	MIR181A1HG	.	.	.	ncRNA_exonic	MIR181A1HG	.	.	.	ncRNA_exonic	NONHSAG059768.2	.	.	.	417643	Acute_myeloid_leukemia_with_maturation	MedGen:C1879321,Orphanet:ORPHA98834	no_assertion_criteria_provided	Pathogenic	rs60639710	chr1	198898549	.	G	T	4671	5964	0.783199
chr1	198898955	198898955	G	A	ncRNA_intronic	MIR181A1HG	.	.	.	ncRNA_exonic	MIR181A1HG	.	.	.	ncRNA_exonic	NONHSAG003884.2;NONHSAG059768.2	.	.	.	417644	Acute_myeloid_leukemia_with_maturation	MedGen:C1879321,Orphanet:ORPHA98834	no_assertion_criteria_provided	Pathogenic	rs10800597	chr1	198898955	.	G	A	4671	5962	0.783462
chr1	198900385	198900385	T	C	ncRNA_intronic	MIR181A1HG	.	.	.	ncRNA_exonic	MIR181A1HG	.	.	.	ncRNA_exonic	NONHSAG003884.2;NONHSAG059768.2	.	.	.	417645	Acute_myeloid_leukemia_with_maturation	MedGen:C1879321,Orphanet:ORPHA98834	no_assertion_criteria_provided	Pathogenic	rs10800598	chr1	198900385	.	T	C	4940	5990	0.824708
chr2	62904596	62904596	G	A	intronic	EHBP1	.	.	.	intronic	EHBP1	.	.	.	intergenic	NONHSAG078744.1;NONHSAG110178.1	dist=3381;dist=17561	.	.	16403	Prostate_cancer,_hereditary,_12	MedGen:C2678479,OMIM:611868	no_assertion_criteria_provided	Pathogenic	rs721048	chr2	62904596	.	G	A	237	5990	0.0395659
chr2	113060943	113060943	T	C	intronic	IL36RN	.	.	.	intronic	IL36RN	.	.	.	ncRNA_intronic	NONHSAG078983.2	.	.	.	48518	Pustular_psoriasis,_generalized	MedGen:C0343055,OMIM:614204,Orphanet:ORPHA247353	no_assertion_criteria_provided	Pathogenic	rs148755083	chr2	113060943	.	T	C	91	5998	0.0151717
chr2	208146054	208146054	C	-	ncRNA_intronic	LOC100507443	.	.	.	intronic	CRYGB	.	.	.	ncRNA_intronic	NONHSAG030381.2	.	.	.	51152	Cataract_39,_multiple_types	MedGen:C3808800,OMIM:615188	no_assertion_criteria_provided	Pathogenic	rs3214759	chr2	208146053	.	GC	G	511	5996	0.0852235
chr2	233768226	233768226	C	T	exonic	UGT1A1;UGT1A10;UGT1A3;UGT1A4;UGT1A5;UGT1A6;UGT1A7;UGT1A8;UGT1A9	.	nonsynonymous SNV	UGT1A1:NM_000463:exon4:c.C1091T:p.P364L,UGT1A6:NM_001072:exon4:c.C1088T:p.P363L,UGT1A4:NM_007120:exon4:c.C1094T:p.P365L,UGT1A10:NM_019075:exon4:c.C1082T:p.P361L,UGT1A8:NM_019076:exon4:c.C1082T:p.P361L,UGT1A7:NM_019077:exon4:c.C1082T:p.P361L,UGT1A5:NM_019078:exon4:c.C1094T:p.P365L,UGT1A3:NM_019093:exon4:c.C1094T:p.P365L,UGT1A9:NM_021027:exon4:c.C1082T:p.P361L,UGT1A6:NM_205862:exon5:c.C287T:p.P96L	exonic	UGT1A1;UGT1A10;UGT1A3;UGT1A4;UGT1A5;UGT1A6;UGT1A7;UGT1A8;UGT1A9	.	nonsynonymous SNV	UGT1A1:ENST00000305208.9:exon4:c.C1091T:p.P364L,UGT1A10:ENST00000344644.9:exon4:c.C1082T:p.P361L,UGT1A1:ENST00000360418.4:exon4:c.C1091T:p.P364L,UGT1A4:ENST00000373409.7:exon4:c.C1094T:p.P365L,UGT1A5:ENST00000373414.3:exon4:c.C1094T:p.P365L,UGT1A7:ENST00000373426.3:exon4:c.C1082T:p.P361L,UGT1A10:ENST00000373445.1:exon4:c.C1082T:p.P361L,UGT1A8:ENST00000373450.4:exon4:c.C1082T:p.P361L,UGT1A6:ENST00…	intergenic	NONHSAG030838.2;NONHSAG078263.1	dist=12881;dist=5227	.	.	206952	Hyperbilirubinemia|not_provided	Human_Phenotype_Ontology:HP:0002904,MedGen:C0311468|MedGen:CN517202	criteria_provided,_multiple_submitters,_no_conflicts	Pathogenic/Likely_pathogenic,_other	rs34946978	chr2	233768226	.	C	T	147	5998	0.0245082
chr3	10289773	10289773	G	T	exonic	GHRL	.	nonsynonymous SNV	GHRL:NM_001134944:exon2:c.C178A:p.L60M,GHRL:NM_001134945:exon2:c.C175A:p.L59M,GHRL:NM_001302825:exon3:c.C214A:p.L72M,GHRL:NM_001134941:exon4:c.C211A:p.L71M,GHRL:NM_001302822:exon4:c.C214A:p.L72M,GHRL:NM_001302823:exon4:c.C211A:p.L71M,GHRL:NM_001302824:exon4:c.C214A:p.L72M,GHRL:NM_016362:exon4:c.C214A:p.L72M,GHRL:NM_001302821:exon5:c.C214A:p.L72M	exonic	GHRL	.	nonsynonymous SNV	GHRL:ENST00000422159.5:exon2:c.C214A:p.L72M,GHRL:ENST00000437422.6:exon2:c.C178A:p.L60M,GHRL:ENST00000449238.6:exon2:c.C175A:p.L59M,GHRL:ENST00000287656.11:exon4:c.C211A:p.L71M,GHRL:ENST00000335542.12:exon4:c.C214A:p.L72M,GHRL:ENST00000429122.1:exon4:c.C214A:p.L72M,GHRL:ENST00000430179.5:exon4:c.C211A:p.L71M,GHRL:ENST00000457360.5:exon4:c.C214A:p.L72M	ncRNA_exonic	NONHSAG034423.3	.	.	.	20101	Metabolic_syndrome,_susceptibility_to|Obesity,_age_at_onset_of	MedGen:C2676079|MedGen:C4016925	no_assertion_criteria_provided	Pathogenic,_risk_factor	rs696217	chr3	10289773	.	G	T	1110	5998	0.185062
chr3	170483441	170483441	C	T	exonic	SLC7A14	.	nonsynonymous SNV	SLC7A14:NM_020949:exon6:c.G988A:p.G330R	exonic	SLC7A14	.	unknown	UNKNOWN	intergenic	NONHSAG036641.2;NONHSAG085152.1	dist=21107;dist=115747	.	.	131974	Retinitis_pigmentosa_68	MedGen:C3810380,OMIM:615725	no_assertion_criteria_provided	Pathogenic	rs2276717	chr3	170483441	.	C	T	173	5996	0.0288526
chr4	24800212	24800212	C	G	exonic	SOD3	.	nonsynonymous SNV	SOD3:NM_003102:exon2:c.C691G:p.R231G	exonic	SOD3	.	unknown	UNKNOWN	intergenic	NONHSAG087458.1;NONHSAG037637.2	dist=29429;dist=5906	.	.	27816	Superoxide_dismutase,_elevated_extracellular	MedGen:C3891298	no_assertion_criteria_provided	Pathogenic	rs1799895	chr4	24800212	.	C	G	110	5936	0.018531
chr4	186236880	186236880	G	A	exonic	KLKB1	.	nonsynonymous SNV	KLKB1:NM_000892:exon5:c.G428A:p.S143N,KLKB1:NM_001318394:exon6:c.G314A:p.S105N	exonic	KLKB1	.	nonsynonymous SNV	KLKB1:ENST00000513864.2:exon6:c.G314A:p.S105N	intergenic	NONHSAG039538.2;NONHSAG088057.1	dist=20327;dist=15793	.	.	27076	Prekallikrein_deficiency	MedGen:C0272339,OMIM:612423,Orphanet:ORPHA749,SNOMED_CT:48976006	no_assertion_criteria_provided	Pathogenic	rs3733402	chr4	186236880	.	G	A	3970	5998	0.661887
chr5	1216785	1216785	G	A	intronic	SLC6A19	.	.	.	intronic	SLC6A19	.	.	.	intergenic	NONHSAG090766.2;NONHSAG090767.1	dist=3204;dist=9356	.	.	17060	Hyperglycinuria|Iminoglycinuria,_digenic	Human_Phenotype_Ontology:HP:0003108,MedGen:C0543541,OMIM:138500|MedGen:C3148959	no_assertion_criteria_provided	Pathogenic	rs35329108	chr5	1216785	.	G	A,T	826	5996	0.137759
chr5	177093242	177093242	G	A	exonic	FGFR4	.	nonsynonymous SNV	FGFR4:NM_001354984:exon9:c.G1162A:p.G388R,FGFR4:NM_002011:exon9:c.G1162A:p.G388R,FGFR4:NM_213647:exon9:c.G1162A:p.G388R	exonic	FGFR4	.	nonsynonymous SNV	FGFR4:ENST00000502906.5:exon9:c.G1162A:p.G388R	intergenic	NONHSAG112510.1;NONHSAG090723.1	dist=21849;dist=3473	.	.	31365	Cancer_progression_and_tumor_cell_motility	MedGen:C4016099	no_assertion_criteria_provided	Pathogenic	rs351855	chr5	177093242	.	G	A	2491	5994	0.415582
chr6	26090951	26090951	C	G	exonic	HFE	.	nonsynonymous SNV	HFE:NM_000410:exon2:c.C187G:p.H63D,HFE:NM_001300749:exon2:c.C187G:p.H63D,HFE:NM_139003:exon2:c.C187G:p.H63D,HFE:NM_139004:exon2:c.C187G:p.H63D,HFE:NM_139006:exon2:c.C187G:p.H63D,HFE:NM_139009:exon2:c.C118G:p.H40D	exonic	HFE	.	nonsynonymous SNV	HFE:ENST00000309234.10:exon2:c.C187G:p.H63D,HFE:ENST00000317896.11:exon2:c.C187G:p.H63D,HFE:ENST00000336625.12:exon2:c.C187G:p.H63D,HFE:ENST00000357618.9:exon2:c.C187G:p.H63D,HFE:ENST00000397022.7:exon2:c.C118G:p.H40D,HFE:ENST00000461397.5:exon2:c.C187G:p.H63D,HFE:ENST00000470149.5:exon2:c.C187G:p.H63D	ncRNA_exonic	NONHSAG043228.2	.	.	.	15049	Hereditary_hemochromatosis|Microvascular_complications_of_diabetes_7|Hemochromatosis_type_1|not_provided	MedGen:C0392514,SNOMED_CT:35400008|MedGen:C2673520,OMIM:612635|MedGen:C3469186,OMIM:235200|MedGen:CN517202	criteria_provided,_multiple_submitters,_no_conflicts	Pathogenic,_other,_risk_factor	rs1799945	chr6	26090951	.	C	G	184	5994	0.0306974
chr6	46709361	46709361	C	A	exonic	PLA2G7	.	nonsynonymous SNV	PLA2G7:NM_001168357:exon9:c.G835T:p.V279F,PLA2G7:NM_005084:exon9:c.G835T:p.V279F	exonic	PLA2G7	.	nonsynonymous SNV	PLA2G7:ENST00000274793.11:exon9:c.G835T:p.V279F,PLA2G7:ENST00000537365.1:exon9:c.G835T:p.V279F	intergenic	NONHSAG043877.2;NONHSAG043879.2	dist=21196;dist=44705	.	.	22953	Platelet-activating_factor_acetylhydrolase_deficiency	Human_Phenotype_Ontology:HP:0040175,MedGen:C3280315,OMIM:614278	no_assertion_criteria_provided	Pathogenic	rs76863441	chr6	46709361	.	C	A	326	5988	0.0544422
chr8	94391640	94391640	T	C	exonic	RAD54B	.	nonsynonymous SNV	RAD54B:NM_001205263:exon8:c.A1226G:p.N409S,RAD54B:NM_012415:exon10:c.A1778G:p.N593S	exonic	FSBP;RAD54B	.	nonsynonymous SNV	FSBP:ENST00000611249.2:exon6:c.A1226G:p.N409S	intergenic	NONHSAG050779.2;NONHSAG050781.2	dist=19383;dist=36072	.	.	20677	Non-Hodgkin_lymphoma	Human_Phenotype_Ontology:HP:0012539,MedGen:C0024305,OMIM:605027,Orphanet:ORPHA547,SNOMED_CT:1929004	no_assertion_criteria_provided	Pathogenic	rs114216685	chr8	94391640	.	T	C	109	5998	0.0181727
chr9	133455576	133455576	G	A	exonic	ADAMTS13	.	nonsynonymous SNV	ADAMTS13:NM_139025:exon25:c.G3541A:p.G1181R	exonic	ADAMTS13	.	nonsynonymous SNV	ADAMTS13:ENST00000371929.7:exon25:c.G3541A:p.G1181R	intergenic	NONHSAG102367.1;NONHSAG102368.1	dist=37480;dist=3807	.	.	550300	Thrombotic_thrombocytopenic_purpura	MedGen:C0034155,Orphanet:ORPHA54057	no_assertion_criteria_provided	Pathogenic	rs192619276	chr9	133455576	.	G	A	80	5994	0.0133467
chr9	135697628	135697628	C	T	splicing	SOHLH1	NM_001101677:exon4:c.346-1G>A;NM_001012415:exon4:c.346-1G>A	.	.	splicing	SOHLH1	ENST00000298466.9:exon4:c.346-1G>A;ENST00000425225.1:exon4:c.346-1G>A	.	.	intergenic	NONHSAG103225.1;NONHSAG102397.1	dist=6801;dist=8288	.	.	551991	SPERMATOGENIC_FAILURE_32	MedGen:CN253828,OMIM:618115	no_assertion_criteria_provided	Pathogenic	rs140132974	chr9	135697628	.	C	T	85	5998	0.0141714
chr10	52771475	52771475	C	T	exonic	MBL2	.	nonsynonymous SNV	MBL2:NM_000242:exon1:c.G161A:p.G54D	exonic	MBL2	.	nonsynonymous SNV	MBL2:ENST00000373968.3:exon1:c.G161A:p.G54D	ncRNA_intronic	NONHSAG105841.1	.	.	.	29389	Mannose-binding_protein_deficiency	MedGen:C3280586,OMIM:614372	no_assertion_criteria_provided	Pathogenic	rs1800450	chr10	52771475	.	C	T	946	5998	0.157719
chr10	68885620	68885620	A	C	exonic	STOX1	.	nonsynonymous SNV	STOX1:NM_001130161:exon3:c.A1824C:p.E608D,STOX1:NM_152709:exon3:c.A1824C:p.E608D	exonic	STOX1	.	nonsynonymous SNV	STOX1:ENST00000399169.8:exon3:c.A1824C:p.E608D	intergenic	NONHSAG006091.2;NONHSAG106097.1	dist=84899;dist=13510	.	.	16759	Preeclampsia/eclampsia_4	MedGen:C1836255,OMIM:609404	no_assertion_criteria_provided	Pathogenic	rs10509305	chr10	68885620	.	A	C	481	5998	0.0801934
chr11	2909210	2909210	G	A	exonic	SLC22A18	.	nonsynonymous SNV	SLC22A18:NM_001315501:exon4:c.G512A:p.R171H,SLC22A18:NM_002555:exon4:c.G257A:p.R86H,SLC22A18:NM_183233:exon4:c.G257A:p.R86H	exonic	SLC22A18	.	nonsynonymous SNV	SLC22A18:ENST00000347936.6:exon4:c.G257A:p.R86H,SLC22A18:ENST00000380574.5:exon4:c.G257A:p.R86H	intergenic	NONHSAG007437.2;NONHSAG106243.1	dist=20644;dist=20635	.	.	22016	Rhabdomyosarcoma,_somatic	MedGen:C4016802	no_assertion_criteria_provided	Pathogenic	rs78838117	chr11	2909210	.	G	A	303	5972	0.0507368
chr11	48123823	48123823	A	C	exonic	PTPRJ	.	nonsynonymous SNV	PTPRJ:NM_001098503:exon5:c.A827C:p.Q276P,PTPRJ:NM_002843:exon5:c.A827C:p.Q276P	exonic	PTPRJ	.	nonsynonymous SNV	PTPRJ:ENST00000440289.6:exon5:c.A827C:p.Q276P,PTPRJ:ENST00000613246.4:exon5:c.A827C:p.Q276P,PTPRJ:ENST00000615445.4:exon5:c.A827C:p.Q276P	intergenic	NONHSAG106286.1;NONHSAG008268.2	dist=89820;dist=362540	.	.	23729	Carcinoma_of_colon	MedGen:C0699790,OMIM:114500,SNOMED_CT:269533000	no_assertion_criteria_provided	Pathogenic	rs1566734	chr11	48123823	.	A	C	1391	5996	0.231988
chr15	45107450	45107450	T	A	exonic	DUOX2	.	stopgain	DUOX2:NM_001363711:exon14:c.A1588T:p.K530X,DUOX2:NM_014080:exon14:c.A1588T:p.K530X	exonic	DUOX2	.	stopgain	DUOX2:ENST00000389039.10:exon14:c.A1588T:p.K530X,DUOX2:ENST00000603300.1:exon14:c.A1588T:p.K530X	intergenic	NONHSAG016761.2;NONHSAG016768.2	dist=33402;dist=45214	.	.	271316	not_provided	MedGen:CN517202	criteria_provided,_single_submitter	Pathogenic	rs180671269	chr15	45107450	.	T	A	64	5996	0.0106738
chr17	34252769	34252769	A	G	intergenic	LINC01989;CCL2	dist=69137;dist=2516	.	.	intergenic	LINC01989;CCL2	dist=69137;dist=2516	.	.	upstream	NONHSAG021515.3	dist=250	.	.	29246	Spina_bifida,_susceptibility_to|Coronary_artery_disease,_modifier_of|Coronary_artery_disease,_development_of,_in_hiv|Mycobacterium_tuberculosis,_susceptibility_to	.|MedGen:C1834750|MedGen:C1834751|MedGen:C1834752,OMIM:607948	no_assertion_criteria_provided	Pathogenic,_risk_factor	rs1024611	chr17	34252769	.	A	G	3462	5998	0.577192
chr18	47156119	47156119	A	G	UTR3	IER3IP1	NM_016097:c.*58T>C	.	.	UTR3	IER3IP1;RP11-49K24.6	ENST00000256433.5:c.*58T>C;ENST00000588705.1:c.*58T>C	.	.	downstream	NONHSAG109080.1	dist=987	.	.	426700	Rolandic_epilepsy	MedGen:CN417132,Orphanet:ORPHA1945	no_assertion_criteria_provided	Pathogenic	rs150586939	chr18	47156119	.	A	G	712	5998	0.118706
chr18	63804288	63804288	C	T	exonic	SERPINB7	.	stopgain	SERPINB7:NM_001261831:exon7:c.C745T:p.R249X,SERPINB7:NM_001040147:exon8:c.C796T:p.R266X,SERPINB7:NM_001261830:exon8:c.C796T:p.R266X,SERPINB7:NM_003784:exon8:c.C796T:p.R266X	exonic	SERPINB7	.	stopgain	SERPINB7:ENST00000540675.5:exon7:c.C745T:p.R249X,SERPINB7:ENST00000336429.6:exon8:c.C796T:p.R266X,SERPINB7:ENST00000546027.5:exon8:c.C796T:p.R266X	intergenic	NONHSAG024059.2;NONHSAG075237.1	dist=64843;dist=22601	.	.	108188	Palmoplantar_keratoderma,_nagashima_type|not_provided	MedGen:C3810072,OMIM:615598,Orphanet:ORPHA140966|MedGen:CN517202	criteria_provided,_single_submitter	Pathogenic	rs142859678	chr18	63804288	.	C	T	78	5990	0.0130217
chr20	23049655	23049655	C	A	UTR5	THBD	NM_000361:c.-151G>T	.	.	UTR5	THBD	ENST00000377103.2:c.-151G>T	.	.	intergenic	NONHSAG031467.2;NONHSAG031468.2	dist=1108;dist=3167	.	.	143163	Thrombophilia_due_to_thrombomodulin_defect	MedGen:C3280976,OMIM:614486,Orphanet:ORPHA436169	no_assertion_criteria_provided	Pathogenic	rs16984852	chr20	23049655	.	C	A	62	5992	0.0103471
chr20	23637790	23637790	C	T	exonic	CST3	.	nonsynonymous SNV	CST3:NM_000099:exon1:c.G73A:p.A25T,CST3:NM_001288614:exon1:c.G73A:p.A25T	exonic	CST3	.	nonsynonymous SNV	CST3:ENST00000398411.5:exon1:c.G73A:p.A25T,CST3:ENST00000398409.1:exon2:c.G73A:p.A25T	intergenic	NONHSAG031489.3;NONHSAG082348.1	dist=4922;dist=5747	.	.	20674	Age-related_macular_degeneration_11	MedGen:C2677774,OMIM:611953	no_assertion_criteria_provided	Pathogenic	rs1064039	chr20	23637790	.	C	T	789	5968	0.132205
chrX	106034370	106034370	C	A	exonic	SERPINA7	.	nonsynonymous SNV	SERPINA7:NM_000354:exon4:c.G909T:p.L303F	exonic	SERPINA7	.	nonsynonymous SNV	SERPINA7:ENST00000327674.8:exon3:c.G909T:p.L303F	intergenic	NONHSAG104376.1;NONHSAG055062.2	dist=17924;dist=36111	.	.	24824	Thyroxine-binding_globulin,_variant_P	.	no_assertion_criteria_provided	Pathogenic	rs1804495	chrX	106034370	.	C	A	1327	5860	0.226451
chrX	120626774	120626774	A	T	exonic	C1GALT1C1	.	nonsynonymous SNV	C1GALT1C1:NM_001011551:exon2:c.T393A:p.D131E,C1GALT1C1:NM_152692:exon3:c.T393A:p.D131E	exonic	C1GALT1C1	.	nonsynonymous SNV	C1GALT1C1:ENST00000371313.2:exon3:c.T393A:p.D131E	ncRNA_intronic	NONHSAG055221.2	.	.	.	25831	Polyagglutinable_erythrocyte_syndrome	MedGen:C0272137,OMIM:300622,SNOMED_CT:40387008	no_assertion_criteria_provided	Pathogenic	rs17261572	chrX	120626774	.	A	T	657	5934	0.110718

### Sheet: Conflicting
ClinVar conflicting variants with AF > 1% in NyuWa and AF < 1% in other resources.
Chr	Start	End	Ref	Alt	Func.refGene	Gene.refGene	GeneDetail.refGene	ExonicFunc.refGene	AAChange.refGene	Func.ensGene	Gene.ensGene	GeneDetail.ensGene	ExonicFunc.ensGene	AAChange.ensGene	Func.NONCODEv5	Gene.NONCODEv5	GeneDetail.NONCODEv5	ExonicFunc.NONCODEv5	AAChange.NONCODEv5	CLNALLELEID	CLNDN	CLNDISDB	CLNREVSTAT	CLNSIG	avsnp150	#CHROM	POS	ID	REF	ALT	AC	AN	AF
chr12	109561495	109561495	C	T	exonic	MMAB	.	synonymous SNV	MMAB:NM_052845:exon6:c.G444A:p.G148G	exonic	MMAB	.	synonymous SNV	MMAB:ENST00000540016.5:exon4:c.G288A:p.G96G	intergenic	NONHSAG066677.1;NONHSAG012244.2	dist=10431;dist=33330	.	.	272047	Methylmalonic_acidemia|not_specified|not_provided	Human_Phenotype_Ontology:HP:0002912,MedGen:C0268583,SNOMED_CT:42393006|MedGen:CN169374|MedGen:CN517202	criteria_provided,_conflicting_interpretations	Conflicting_interpretations_of_pathogenicity	rs117269384	chr12	109561495	.	C	T	65	5998	0.0108369
chr11	110264073	110264073	C	A	exonic	RDX	.	synonymous SNV	RDX:NM_001260496:exon4:c.G258T:p.P86P,RDX:NM_001260492:exon5:c.G354T:p.P118P,RDX:NM_001260493:exon5:c.G354T:p.P118P,RDX:NM_002906:exon5:c.G354T:p.P118P	exonic	RDX	.	synonymous SNV	RDX:ENST00000530301.5:exon4:c.G258T:p.P86P,RDX:ENST00000528498.5:exon5:c.G354T:p.P118P	intergenic	NONHSAG063622.1;NONHSAG063623.1	dist=30785;dist=7593	.	.	175340	not_specified|Nonsyndromic_Hearing_Loss,_Recessive	MedGen:CN169374|MedGen:CN239439	criteria_provided,_conflicting_interpretations	Conflicting_interpretations_of_pathogenicity	rs144543614	chr11	110264073	.	C	A	104	5998	0.0173391
chr4	113318570	113318570	C	A	exonic	ANK2	.	synonymous SNV	ANK2:NM_001354278:exon6:c.C477A:p.G159G,ANK2:NM_001354279:exon6:c.C477A:p.G159G,ANK2:NM_001354280:exon6:c.C477A:p.G159G,ANK2:NM_001354281:exon6:c.C477A:p.G159G,ANK2:NM_001354282:exon6:c.C477A:p.G159G,ANK2:NM_001354277:exon24:c.C2565A:p.G855G,ANK2:NM_001354245:exon25:c.C2751A:p.G917G,ANK2:NM_001354260:exon25:c.C2664A:p.G888G,ANK2:NM_001354268:exon25:c.C2751A:p.G917G,ANK2:NM_001354269:exon25:c.C263…	exonic	ANK2	.	synonymous SNV	ANK2:ENST00000509550.5:exon6:c.C477A:p.G159G,ANK2:ENST00000264366.10:exon26:c.C2850A:p.G950G,ANK2:ENST00000394537.7:exon26:c.C2850A:p.G950G,ANK2:ENST00000506722.5:exon27:c.C2787A:p.G929G	intergenic	NONHSAG087751.1;NONHSAG038682.2	dist=14860;dist=54790	.	.	293484	Long_QT_syndrome|not_specified	MeSH:D008133,MedGen:C0023976,SNOMED_CT:9651007|MedGen:CN169374	criteria_provided,_conflicting_interpretations	Conflicting_interpretations_of_pathogenicity	rs189563238	chr4	113318570	.	C	A	71	5998	0.0118373
chr2	127426121	127426123	AGA	-	exonic	PROC	.	nonframeshift deletion	PROC:NM_000312:exon7:c.572_574del:p.K193del	exonic	PROC	.	nonframeshift deletion	PROC:ENST00000409048.1:exon5:c.674_676del:p.K227del,PROC:ENST00000234071.7:exon7:c.572_574del:p.K193del	ncRNA_exonic	NONHSAG110300.1	.	.	.	227218	Thrombophilia,_hereditary,_due_to_protein_C_deficiency,_autosomal_dominant	MedGen:C2674321,OMIM:176860	criteria_provided,_conflicting_interpretations	Conflicting_interpretations_of_pathogenicity	rs199469469	chr2	127426120	.	GAGA	G	71	5998	0.0118373
chr3	128910132	128910132	C	A	exonic	ACAD9	.	nonsynonymous SNV	ACAD9:NM_014049:exon16:c.C1675A:p.R559S	exonic	ACAD9	.	unknown	UNKNOWN	intergenic	NONHSAG085751.1;NONHSAG085753.1	dist=36772;dist=4701	.	.	288687	Acyl-CoA_dehydrogenase_family,_member_9,_deficiency_of|not_specified	MedGen:C1970173,OMIM:611126,Orphanet:ORPHA99901|MedGen:CN169374	criteria_provided,_conflicting_interpretations	Conflicting_interpretations_of_pathogenicity	rs138871762	chr3	128910132	.	C	A	80	5998	0.0133378
chr5	13864392	13864392	T	G	intronic	DNAH5	.	.	.	ncRNA_intronic	CTB-51A17.1	.	.	.	ncRNA_intronic	NONHSAG039940.3	.	.	.	295527	Ciliary_dyskinesia	Human_Phenotype_Ontology:HP:0012265,MedGen:C0008780,Orphanet:ORPHA244	criteria_provided,_conflicting_interpretations	Conflicting_interpretations_of_pathogenicity	rs182677317	chr5	13864392	.	T	G	61	5998	0.0101701
chr4	15597398	15597398	C	A	intronic	CC2D2A	.	.	.	intronic	CC2D2A	.	.	.	intergenic	NONHSAG088191.1;NONHSAG088192.1	dist=33145;dist=28337	.	.	239340	Joubert_syndrome|Meckel-Gruber_syndrome|not_specified	Human_Phenotype_Ontology:HP:0002335,MedGen:C0431399,Orphanet:ORPHA475,SNOMED_CT:253175003,SNOMED_CT:716997004|MedGen:C0265215,Orphanet:ORPHA564,SNOMED_CT:29076005|MedGen:CN169374	criteria_provided,_conflicting_interpretations	Conflicting_interpretations_of_pathogenicity	rs117667651	chr4	15597398	.	C	A	102	5998	0.0170057
chr1	156135981	156135981	G	A	exonic	LMNA	.	synonymous SNV	LMNA:NM_001257374:exon6:c.G681A:p.A227A,LMNA:NM_001282626:exon6:c.G1017A:p.A339A,LMNA:NM_005572:exon6:c.G1017A:p.A339A,LMNA:NM_170707:exon6:c.G1017A:p.A339A,LMNA:NM_170708:exon6:c.G1017A:p.A339A,LMNA:NM_001282624:exon7:c.G774A:p.A258A,LMNA:NM_001282625:exon9:c.G1017A:p.A339A	exonic	LMNA	.	synonymous SNV	LMNA:ENST00000347559.6:exon6:c.G1017A:p.A339A,LMNA:ENST00000361308.8:exon6:c.G1017A:p.A339A,LMNA:ENST00000368299.7:exon6:c.G1017A:p.A339A,LMNA:ENST00000448611.6:exon6:c.G681A:p.A227A,LMNA:ENST00000368297.5:exon7:c.G774A:p.A258A,LMNA:ENST00000473598.6:exon7:c.G720A:p.A240A,LMNA:ENST00000368301.6:exon9:c.G1017A:p.A339A	intergenic	NONHSAG003103.2;NONHSAG003106.2	dist=34053;dist=23585	.	.	189383	Charcot-Marie-Tooth_disease,_type_2|not_specified|Cardiovascular_phenotype|not_provided	MedGen:C0270914,Orphanet:ORPHA64746|MedGen:CN169374|MedGen:CN230736|MedGen:CN517202	criteria_provided,_conflicting_interpretations	Conflicting_interpretations_of_pathogenicity	rs17847242	chr1	156135981	.	G	A	84	5998	0.0140047
chr5	156759365	156759365	A	G	exonic	SGCD	.	nonsynonymous SNV	SGCD:NM_001128209:exon8:c.A845G:p.Q282R,SGCD:NM_000337:exon9:c.A848G:p.Q283R	exonic	SGCD	.	nonsynonymous SNV	SGCD:ENST00000435422.7:exon8:c.A845G:p.Q282R,SGCD:ENST00000337851.8:exon9:c.A848G:p.Q283R	intergenic	NONHSAG042024.2;NONHSAG042025.2	dist=16588;dist=1115	.	.	52528	Limb-girdle_muscular_dystrophy,_type_2F|Familial_hypertrophic_cardiomyopathy_1|Delta-sarcoglycanopathy|not_specified|Dilated_Cardiomyopathy,_Dominant|Limb-Girdle_Muscular_Dystrophy,_Recessive|not_provided	MedGen:C1832525,OMIM:601287,Orphanet:ORPHA219|MedGen:C3495498,OMIM:192600|MedGen:CN072428|MedGen:CN169374|MedGen:CN239310|MedGen:CN239352|MedGen:CN517202	criteria_provided,_conflicting_interpretations	Conflicting_interpretations_of_pathogenicity	rs397516338	chr5	156759365	.	A	G	62	5998	0.0103368
chr2	188997223	188997223	G	A	intronic	COL3A1	.	.	.	intronic	COL3A1	.	.	.	intergenic	NONHSAG078036.1;NONHSAG030072.2	dist=2835;dist=4193	.	.	193008	Connective_tissue_disorder|Ehlers-Danlos_syndrome,_type_4|not_specified|Cardiovascular_phenotype|not_provided	MedGen:C0009782|MedGen:C0268338,OMIM:130050,Orphanet:ORPHA286,SNOMED_CT:17025000|MedGen:CN169374|MedGen:CN230736|MedGen:CN517202	criteria_provided,_conflicting_interpretations	Conflicting_interpretations_of_pathogenicity	rs146652498	chr2	188997223	.	G	A	71	5998	0.0118373
chr2	189006384	189006384	G	A	exonic	COL3A1	.	nonsynonymous SNV	COL3A1:NM_000090:exon43:c.G3133A:p.A1045T	exonic	COL3A1	.	nonsynonymous SNV	COL3A1:ENST00000304636.7:exon43:c.G3133A:p.A1045T	ncRNA_exonic	NONHSAG030072.2	.	.	.	194638	Connective_tissue_disorder|Ehlers-Danlos_syndrome,_type_4|not_specified|Cardiovascular_phenotype|not_provided	MedGen:C0009782|MedGen:C0268338,OMIM:130050,Orphanet:ORPHA286,SNOMED_CT:17025000|MedGen:CN169374|MedGen:CN230736|MedGen:CN517202	criteria_provided,_conflicting_interpretations	Conflicting_interpretations_of_pathogenicity	rs149722210	chr2	189006384	.	G	A	67	5998	0.0111704
chr2	210573366	210573366	C	T	exonic	CPS1	.	synonymous SNV	CPS1:NM_001875:exon2:c.C195T:p.S65S,CPS1:NM_001122633:exon3:c.C195T:p.S65S,CPS1:NM_001369256:exon3:c.C228T:p.S76S,CPS1:NM_001369257:exon4:c.C195T:p.S65S	exonic	CPS1	.	synonymous SNV	CPS1:ENST00000233072.9:exon2:c.C195T:p.S65S,CPS1:ENST00000619804.1:exon2:c.C195T:p.S65S,CPS1:ENST00000430249.6:exon3:c.C213T:p.S71S	intergenic	NONHSAG030407.2;NONHSAG030410.2	dist=103033;dist=44205	.	.	287647	Congenital_hyperammonemia,_type_I|not_specified	MedGen:C4082171,OMIM:237300,Orphanet:ORPHA147,SNOMED_CT:62522004|MedGen:CN169374	criteria_provided,_conflicting_interpretations	Conflicting_interpretations_of_pathogenicity	rs192759073	chr2	210573366	.	C	T	61	5992	0.0101802
chr7	21591329	21591329	G	C	exonic	DNAH11	.	nonsynonymous SNV	DNAH11:NM_001277115:exon14:c.G2419C:p.D807H	exonic	DNAH11	.	nonsynonymous SNV	DNAH11:ENST00000328843.10:exon14:c.G2419C:p.D807H,DNAH11:ENST00000620169.4:exon14:c.G2419C:p.D807H	intergenic	NONHSAG047074.2;NONHSAG096184.1	dist=29479;dist=147071	.	.	310507	Ciliary_dyskinesia	Human_Phenotype_Ontology:HP:0012265,MedGen:C0008780,Orphanet:ORPHA244	criteria_provided,_conflicting_interpretations	Conflicting_interpretations_of_pathogenicity	rs369849556	chr7	21591329	.	G	C	71	5998	0.0118373
chrX	22033015	22033015	G	C	exonic	PHEX	.	nonsynonymous SNV	PHEX:NM_000444:exon1:c.G10C:p.E4Q,PHEX:NM_001282754:exon1:c.G10C:p.E4Q	exonic	PHEX	.	unknown	UNKNOWN	intergenic	NONHSAG104043.1;NONHSAG054146.2	dist=13996;dist=21138	.	.	227421	Familial_X-linked_hypophosphatemic_vitamin_D_refractory_rickets|not_specified	MedGen:C0733682,OMIM:307800,Orphanet:ORPHA89936,SNOMED_CT:82236004|MedGen:CN169374	criteria_provided,_conflicting_interpretations	Conflicting_interpretations_of_pathogenicity	rs147859619	chrX	22033015	.	G	C	87	5998	0.0145048
chr8	22162646	22162646	G	T	exonic	SFTPC	.	nonsynonymous SNV	SFTPC:NM_001172357:exon2:c.G115T:p.V39L,SFTPC:NM_001172410:exon2:c.G115T:p.V39L,SFTPC:NM_001317778:exon2:c.G115T:p.V39L,SFTPC:NM_001317780:exon2:c.G115T:p.V39L,SFTPC:NM_003018:exon2:c.G115T:p.V39L	exonic	SFTPC	.	nonsynonymous SNV	SFTPC:ENST00000318561.7:exon2:c.G115T:p.V39L,SFTPC:ENST00000437090.6:exon2:c.G115T:p.V39L,SFTPC:ENST00000521315.5:exon2:c.G115T:p.V39L,SFTPC:ENST00000522109.5:exon2:c.G115T:p.V39L	intergenic	NONHSAG098686.1;NONHSAG049715.2	dist=4547;dist=6692	.	.	227321	Idiopathic_fibrosing_alveolitis,_chronic_form|Surfactant_metabolism_dysfunction,_pulmonary,_2|Pulmonary_Surfactant_Metabolism_Dysfunction,_Dominant	MedGen:C1800706,OMIM:178500,Orphanet:ORPHA79126,SNOMED_CT:28168000|MedGen:C1970470,OMIM:610913|MedGen:CN239333	criteria_provided,_conflicting_interpretations	Conflicting_interpretations_of_pathogenicity	rs183533911	chr8	22162646	.	G	T,A	60	5998	0.0100033
chrX	32573533	32573533	C	T	exonic	DMD	.	synonymous SNV	DMD:NM_000109:exon15:c.G1785A:p.L595L,DMD:NM_004006:exon15:c.G1809A:p.L603L,DMD:NM_004009:exon15:c.G1797A:p.L599L,DMD:NM_004010:exon15:c.G1440A:p.L480L	exonic	DMD	.	synonymous SNV	DMD:ENST00000288447.8:exon15:c.G1785A:p.L595L,DMD:ENST00000357033.8:exon15:c.G1809A:p.L603L,DMD:ENST00000378677.6:exon15:c.G1797A:p.L599L,DMD:ENST00000619831.4:exon15:c.G1797A:p.L599L,DMD:ENST00000620040.4:exon15:c.G1809A:p.L603L	ncRNA_intronic	NONHSAG054216.2	.	.	.	269456	Duchenne_muscular_dystrophy|Dilated_cardiomyopathy_3B|not_specified	MedGen:C0013264,OMIM:310200,Orphanet:ORPHA98896,SNOMED_CT:76670001|MedGen:C3668940,OMIM:302045|MedGen:CN169374	criteria_provided,_conflicting_interpretations	Conflicting_interpretations_of_pathogenicity	rs192176661	chrX	32573533	.	C	T	117	5998	0.0195065
chr6	33186737	33186737	C	A	exonic	COL11A2	.	nonsynonymous SNV	COL11A2:NM_001163771:exon5:c.G688T:p.G230W,COL11A2:NM_080679:exon5:c.G688T:p.G230W,COL11A2:NM_080680:exon5:c.G688T:p.G230W,COL11A2:NM_080681:exon5:c.G688T:p.G230W	exonic	COL11A2	.	nonsynonymous SNV	COL11A2:ENST00000341947.6:exon5:c.G688T:p.G230W,COL11A2:ENST00000361917.5:exon5:c.G688T:p.G230W,COL11A2:ENST00000374708.8:exon5:c.G688T:p.G230W,COL11A2:ENST00000395194.1:exon5:c.G688T:p.G230W	ncRNA_exonic	NONHSAG043593.2	.	.	.	227296	Otospondylomegaepiphyseal_dysplasia|Weissenbacher-Zweymuller_syndrome|Deafness,_autosomal_recessive_53|Deafness,_autosomal_dominant_13|Fibrochondrogenesis|not_specified|Nonsyndromic_Hearing_Loss,_Dominant|Stickler_Syndrome,_Dominant	MedGen:C0432210,OMIM:215150,SNOMED_CT:254060000|MedGen:C1848488|MedGen:C1864746,OMIM:609706|MedGen:C1866095,OMIM:601868|MedGen:C3278138,OMIM:228520,SNOMED_CT:17144009|MedGen:CN169374|MedGen:CN239435|MedGen:CN239460	criteria_provided,_conflicting_interpretations	Conflicting_interpretations_of_pathogenicity	rs141430703	chr6	33186737	.	C	A	98	5998	0.0163388
chr5	33989398	33989398	C	G	exonic	AMACR	.	nonsynonymous SNV	AMACR:NM_001167595:exon5:c.G844C:p.E282Q,AMACR:NM_014324:exon5:c.G844C:p.E282Q	exonic	AMACR	.	nonsynonymous SNV	AMACR:ENST00000382085.7:exon5:c.G844C:p.E282Q,AMACR:ENST00000502637.5:exon5:c.G799C:p.E267Q	intergenic	NONHSAG040158.2;NONHSAG040159.2	dist=16770;dist=7646	.	.	207213	Mitochondrial_complex_I_deficiency|not_specified	MedGen:C2936907,Orphanet:ORPHA2609|MedGen:CN169374	criteria_provided,_conflicting_interpretations	Conflicting_interpretations_of_pathogenicity	rs181341030	chr5	33989398	.	C	G	68	5998	0.0113371
chr19	38451753	38451753	C	T	intronic	RYR1	.	.	.	intronic	RYR1	.	.	.	intergenic	NONHSAG109572.1;NONHSAG025741.2	dist=48835;dist=47359	.	.	136758	Malignant_hyperthermia_susceptibility|Myopathy,_Central_Core|Multiminicore_Disease|Neuromuscular_disease,_congenital,_with_uniform_type_1_fiber|not_specified|not_provided	MedGen:C0024591,Orphanet:ORPHA423|MedGen:C0751951,OMIM:117000,Orphanet:ORPHA597,SNOMED_CT:43152001|MedGen:C2673970|MedGen:C2674259|MedGen:CN169374|MedGen:CN517202	criteria_provided,_conflicting_interpretations	Conflicting_interpretations_of_pathogenicity	rs3745845	chr19	38451753	.	C	T	69	5998	0.0115038
chr17	50169169	50169169	G	A	exonic	SGCA	.	nonsynonymous SNV	SGCA:NM_000023:exon6:c.G662A:p.R221H	exonic	SGCA	.	unknown	UNKNOWN	ncRNA_exonic	NONHSAG108927.1	.	.	.	256270	Limb-girdle_muscular_dystrophy,_type_2D|not_specified	MedGen:C2936332,OMIM:608099,Orphanet:ORPHA62|MedGen:CN169374	criteria_provided,_conflicting_interpretations	Conflicting_interpretations_of_pathogenicity	rs138254713	chr17	50169169	.	G	A	66	5998	0.0110037
chr12	55693152	55693152	T	C	exonic	ITGA7	.	nonsynonymous SNV	ITGA7:NM_001367994:exon19:c.A1357G:p.I453V,ITGA7:NM_001144996:exon20:c.A2713G:p.I905V,ITGA7:NM_001144997:exon20:c.A2422G:p.I808V,ITGA7:NM_002206:exon20:c.A2701G:p.I901V,ITGA7:NM_001367993:exon21:c.A2374G:p.I792V	exonic	ITGA7	.	nonsynonymous SNV	ITGA7:ENST00000257879.10:exon20:c.A2701G:p.I901V,ITGA7:ENST00000347027.10:exon20:c.A2683G:p.I895V,ITGA7:ENST00000452168.6:exon20:c.A2422G:p.I808V,ITGA7:ENST00000553804.5:exon20:c.A2713G:p.I905V,ITGA7:ENST00000555728.5:exon21:c.A2833G:p.I945V	intergenic	NONHSAG011313.2;NONHSAG011318.2	dist=5109;dist=32295	.	.	207981	Muscular_dystrophy,_congenital,_due_to_integrin_alpha-7_deficiency|not_specified|Congenital_Muscular_Dystrophy,_ITGA7-related|not_provided	MedGen:C2750786,OMIM:613204,Orphanet:ORPHA34520|MedGen:CN169374|MedGen:CN239268|MedGen:CN517202	criteria_provided,_conflicting_interpretations	Conflicting_interpretations_of_pathogenicity	rs113651939	chr12	55693152	.	T	C	63	5998	0.0105035
chr1	5933253	5933253	T	C	exonic	NPHP4	.	nonsynonymous SNV	NPHP4:NM_015102:exon10:c.A1196G:p.E399G	exonic	NPHP4	.	nonsynonymous SNV	NPHP4:ENST00000622020.4:exon10:c.A1196G:p.E399G	intergenic	NONHSAG105275.1;NONHSAG057458.1	dist=73338;dist=166204	.	.	282780	Nephronophthisis|Renal_dysplasia_and_retinal_aplasia|not_specified	Human_Phenotype_Ontology:HP:0000090,MedGen:C0687120,Orphanet:ORPHA655,SNOMED_CT:204958008|MedGen:CN117960,Orphanet:ORPHA3156,SNOMED_CT:236531005|MedGen:CN169374	criteria_provided,_conflicting_interpretations	Conflicting_interpretations_of_pathogenicity	rs117898549	chr1	5933253	.	T	C	96	5998	0.0160053
chr15	72736927	72736927	A	G	exonic	BBS4	.	nonsynonymous SNV	BBS4:NM_001252678:exon14:c.A898G:p.M300V,BBS4:NM_001320665:exon14:c.A1345G:p.M449V,BBS4:NM_033028:exon15:c.A1414G:p.M472V	exonic	BBS4	.	nonsynonymous SNV	BBS4:ENST00000395205.6:exon14:c.A898G:p.M300V	intergenic	NONHSAG017364.2;NONHSAG017366.3	dist=54023;dist=14442	.	.	152879	Bardet-Biedl_syndrome|Bardet-Biedl_syndrome_4|not_specified|not_provided	MedGen:C0752166,Orphanet:ORPHA110,SNOMED_CT:5619004|MedGen:C2936864,OMIM:615982|MedGen:CN169374|MedGen:CN517202	criteria_provided,_conflicting_interpretations	Conflicting_interpretations_of_pathogenicity	rs2277596	chr15	72736927	.	A	G	68	5998	0.0113371
chr10	74095828	74095828	T	G	exonic	VCL	.	synonymous SNV	VCL:NM_003373:exon12:c.T1716G:p.L572L,VCL:NM_014000:exon12:c.T1716G:p.L572L	exonic	VCL	.	synonymous SNV	VCL:ENST00000211998.9:exon12:c.T1716G:p.L572L,VCL:ENST00000372755.7:exon12:c.T1716G:p.L572L	downstream	NONHSAG006238.2	dist=338	.	.	54754	Dilated_cardiomyopathy_1W|not_specified|Cardiovascular_phenotype|Dilated_Cardiomyopathy,_Dominant	MedGen:C1969639,OMIM:611407|MedGen:CN169374|MedGen:CN230736|MedGen:CN239310	criteria_provided,_conflicting_interpretations	Conflicting_interpretations_of_pathogenicity	rs189781480	chr10	74095828	.	T	G	93	5998	0.0155052
chr14	87939915	87939915	A	G	exonic	GALC	.	nonsynonymous SNV	GALC:NM_001201401:exon15:c.T1832C:p.L611S,GALC:NM_000153:exon16:c.T1901C:p.L634S,GALC:NM_001201402:exon16:c.T1823C:p.L608S	exonic	GALC	.	nonsynonymous SNV	GALC:ENST00000393568.8:exon15:c.T1832C:p.L611S,GALC:ENST00000393569.6:exon16:c.T1823C:p.L608S,GALC:ENST00000544807.6:exon16:c.T1733C:p.L578S	intergenic	NONHSAG015646.2;NONHSAG069368.1	dist=35159;dist=65284	.	.	227363	Galactosylceramide_beta-galactosidase_deficiency	MedGen:C0023521,OMIM:245200,Orphanet:ORPHA487,SNOMED_CT:192782005	criteria_provided,_conflicting_interpretations	Conflicting_interpretations_of_pathogenicity	rs138577661	chr14	87939915	.	A	G	72	5996	0.012008
chr12	88058879	88058879	T	C	exonic	CEP290	.	nonsynonymous SNV	CEP290:NM_025114:exon49:c.A6787G:p.S2263G	exonic	CEP290	.	nonsynonymous SNV	CEP290:ENST00000547691.6:exon24:c.A3967G:p.S1323G,CEP290:ENST00000309041.11:exon48:c.A6793G:p.S2265G	ncRNA_exonic	NONHSAG011854.2	.	.	.	152874	Leber_congenital_amaurosis_10|not_specified|not_provided	MedGen:C1857821,OMIM:611755|MedGen:CN169374|MedGen:CN517202	criteria_provided,_conflicting_interpretations	Conflicting_interpretations_of_pathogenicity	rs77778467	chr12	88058879	.	T	C	73	5998	0.0121707
